# A Unified Framework for Batch Correction and Imputation in Modern Mass Spectrometry Proteomics

**DOI:** 10.64898/2026.05.19.726178

**Authors:** Ali Mostafa Anwar, Salma Bayoumi, Leo Lahti, Eleanor Coffey

**Affiliations:** Turku Bioscience Centre, University of Turku and Åbo Akademi University, Turku 20520, Finland; Department of Computing, Faculty of Technology, University of Turku, Turku 20014, Finland

**Keywords:** Batch correction, Proteomics, Mass spectrometry, Non-negative matrix factorization, Missing value imputation

## Abstract

Mass spectrometry-based proteomics, including single-cell applications, are often confounded by batch effects, inter-laboratory variation, and signal drift that can obscure biological interpretation. NMFBatch addresses these sources of unwanted variation through a unified framework that combines non-negative matrix factorization with generalized additive modelling to jointly capture discrete and continuous technical effects from protein expression data. It handles missing values directly through masking and on-the-fly imputation. Benchmarking across reference datasets, plasma proteomics cohorts, simulations, and single-cell data demonstrated that NMFBatch reduced technical variation while preserving biological structure. These results establish NMFBatch as a robust framework for batch correction, harmonization, and integrative proteomics analysis from protein expression data.
