## Supplementary Table S1 for "A Unified Framework for Batch Correction and Imputation in Modern Mass Spectrometry Proteomics"

### Sheet: Sheet1
PVCA — Quartet Balanced					PVCA — Quartet Confounded
Method	Component	Variance %			Method	Component	Variance %
Uncorrected	batch	96.9804503955738			Uncorrected	batch	97.066410749046
Uncorrected	sample	2.18892964745074			Uncorrected	sample	2.52945649020901
Uncorrected	residual	0.830619956975481			Uncorrected	residual	0.404132760744953
ComBat	batch	0.000238667313016679			ComBat	batch	5.57792469044919e-09
ComBat	sample	44.0422322701337			ComBat	sample	58.9845627605012
ComBat	residual	55.9575290625532			ComBat	residual	41.0154372339209
Harmony	batch	0.84953096502989			Harmony	batch	0.426258184874227
Harmony	sample	78.5047148189404			Harmony	sample	59.7624301158598
Harmony	residual	20.6457542160297			Harmony	residual	39.811311699266
Median	batch	0			Median	batch	4.34028498736063e-09
Median	sample	78.2782825524448			Median	sample	52.8039938019859
Median	residual	21.7217174475552			Median	residual	47.1960061936738
Ratio	batch	9.50516986501021			Ratio	batch	0.641047282384412
Ratio	sample	74.1086204998815			Ratio	sample	86.0867485768597
Ratio	residual	16.3862096351083			Ratio	residual	13.2722041407558
RUV	batch	26.3136310978087			RUV	batch	5.68868404658751
RUV	sample	66.6723874655407			RUV	sample	73.7127955762817
RUV	residual	7.01398143665065			RUV	residual	20.5985203771308
WaveICA	batch	32.9909396139197			WaveICA	batch	70.5154113330301
WaveICA	sample	0			WaveICA	sample	0.0128930075026233
WaveICA	residual	67.0090603860803			WaveICA	residual	29.4716956594673
NMFBatch	batch	1.47555536890074e-23			NMFBatch	batch	1.96669802794674e-10
NMFBatch	sample	79.6405491389885			NMFBatch	sample	86.9473164487766
NMFBatch	residual	20.3594508610114			NMFBatch	residual	13.0526835510267
