## Supplementary Table S2 for "A Unified Framework for Batch Correction and Imputation in Modern Mass Spectrometry Proteomics"

### Sheet: Sheet1
PVCA-QC					PVCA-QC-Imputed
Method	Vomponent	Variance %			Method	Vomponent	Variance %
Uncorrected	batch	71.1165376441506			NMFBatch (batch) Imputed	batch	1.67792
Uncorrected	sample	6.32848760952889			NMFBatch (batch) Imputed	sample	21.5161
Uncorrected	residual	22.5549747463205			NMFBatch (batch) Imputed	residual	76.806
LOESS	batch	78.0684833818926			NMFBatch (batch + s(order_in_batch)) Imputed	batch	2.35549
LOESS	sample	6.88885647196034			NMFBatch (batch + s(order_in_batch)) Imputed	sample	22.4843
LOESS	residual	15.0426601461471			NMFBatch (batch + s(order_in_batch)) Imputed	residual	75.1602
ComBat	batch	2.90266558404828
ComBat	sample	21.1473756861794
ComBat	residual	75.9499587297723
Harmony	batch	2.76643490515932
Harmony	sample	22.0365759671987
Harmony	residual	75.1969891276419
Median	batch	3.01434040608934
Median	sample	21.8975063775656
Median	residual	75.088153216345
Ratio	batch	7.64568242767743
Ratio	sample	21.2874450849483
Ratio	residual	71.0668724873743
LOESS+ComBat	batch	3.94045669143565
LOESS+ComBat	sample	22.1402928885925
LOESS+ComBat	residual	73.9192504199718
LOESS+Harmony	batch	4.0079189112429
LOESS+Harmony	sample	22.9593735322854
LOESS+Harmony	residual	73.0327075564717
LOESS+Median	batch	3.40360043530358
LOESS+Median	sample	23.0455273145436
LOESS+Median	residual	73.5508722501528
LOESS+Ratio	batch	9.84617316807518
LOESS+Ratio	sample	21.5195850702449
LOESS+Ratio	residual	68.63424176168
NMFBatch (batch)	batch	2.10486977496577
NMFBatch (batch)	sample	22.2132364077911
NMFBatch (batch)	residual	75.6818938172432
NMFBatch (batch + s(order_in_batch))	batch	2.31448893632231
NMFBatch (batch + s(order_in_batch))	sample	23.2308700867962
NMFBatch (batch + s(order_in_batch))	residual	74.4546409768815
