## Supplementary Table S3 for "A Unified Framework for Batch Correction and Imputation in Modern Mass Spectrometry Proteomics"

### Sheet: Sheet1
Silhouette — Quartet Balanced					Silhouette — Quartet Confounded
Method	Silhouette batch	Silhouette sample			Method	Silhouette batch	Silhouette sample
Uncorrected	0.441041865418917	-0.0254351102288712			Uncorrected	0.578448503726035	-0.133732237726076
ComBat	-0.107646094818894	0.278307797518177			ComBat	-0.0305213709161697	0.451174682128101
Harmony	-0.12722581818629	0.584126564506727			Harmony	-0.100787830929318	0.409827712986851
Median	-0.134626254642762	0.567045012049149			Median	-0.110002327075234	0.369921477699764
Ratio	-0.0492630898812726	0.493620846378424			Ratio	-0.0910766580258623	0.694072500829871
RUV	0.0674335593107233	0.437284921432703			RUV	-0.0251397149570453	0.616811206769501
WaveICA	0.0205510012462338	-0.0721523321658782			WaveICA	0.283449020457922	-0.120743701086051
NMFBatch	-0.13149258120547	0.579260775323859			NMFBatch	-0.138775386141089	0.670469647977134
