## Supplementary Table S4 for "A Unified Framework for Batch Correction and Imputation in Modern Mass Spectrometry Proteomics"

### Sheet: Sheet1
Silhouette-QC					Silhouette-QC-Imputed
Method	Silhouette batch	Silhouette sample			Method	Silhouette batch	Silhouette sample
Uncorrected	0.287771699728288	0.00546907477384762			NMFBatch (batch) Imputed	-0.0258871	0.143476
LOESS	0.392698252382369	0.017507168921579			NMFBatch (batch + s(order_in_batch)) Imputed	-0.0258519	0.15989
ComBat	0.00316257304372219	0.13815403363259
Harmony	0.000884638290904973	0.15042592596191
Median	-0.00222137794237252	0.152153596293902
Ratio	0.0111920025002407	0.150646748154593
LOESS+ComBat	0.00535351576963454	0.162751614000908
LOESS+Harmony	0.00519976617852647	0.171959351827518
LOESS+Median	-0.00280137648033732	0.173894765959315
LOESS+Ratio	0.0138483620837385	0.172265833926473
NMFBatch (batch)	-0.00847549093304893	0.151514120869585
NMFBatch (batch + s(order_in_batch))	-0.00985216494364685	0.167516062083346
