## Supplementary Table S5 for "A Unified Framework for Batch Correction and Imputation in Modern Mass Spectrometry Proteomics"

### Sheet: Sheet1
ICC — Quartet Balanced					ICC — Quartet Confounded
Method	Median ICC	Mean ICC			Method	Median ICC	Mean ICC
Uncorrected	0	0.00849559309185931			Uncorrected	0.0945255297418378	0.119538910562825
ComBat	0.146315215251277	0.271064899456241			ComBat	0.310803276941898	0.374932712424789
Harmony	0.490051733980909	0.491629960130872			Harmony	0.387023827091247	0.392546677071939
Median	0.49105095117231	0.491961977929715			Median	0.336878863287371	0.358109996318989
Ratio	0.463570504662308	0.468611707524323			Ratio	0.639452390096921	0.593520932884867
RUV	0.421194067185081	0.435703801097858			RUV	0.574676596094566	0.550154174529504
WaveICA	0	0.00117079355628317			WaveICA	0	0.0586615721926295
NMFBatch	0.505627425593926	0.503202527965345			NMFBatch	0.688150781377342	0.62551917226805
